# Time-Restricted Feeding Extends Healthspan in Both Sexes and Lifespan in Male C57BL/6J Mice

**DOI:** 10.1101/2025.10.22.683527

**Authors:** Samantha E. Iiams, Nathan J. Skinner, Mary Wight-Carter, Victoria A. Acosta-Rodríguez, Carla B. Green, Joseph S. Takahashi

## Abstract

Time-restricted feeding (TRF) aligned with an organism’s circadian rhythm has been shown to improve health, but its long-term effects on healthspan and lifespan in mammals, especially under normal dietary conditions, remain unclear. Here, we examined the impact of 12-hour (h) and 8h nightly TRF windows in male and female mice fed regular chow. TRF improved multiple health measures, including behavioral rhythmicity, body weight and composition, frailty, and disease onset. These effects were most pronounced in the 8h-TRF group, which exhibited voluntary caloric restriction in addition to time restriction. A composite Healthspan Index revealed that TRF extended healthspan in both sexes, though the benefits were more prolonged in females relative to their total lifespan. Median lifespan was significantly extended in males under 8h-TRF by 12%, whereas females showed no significant lifespan extension, highlighting sex-specific responses to TRF.
