## Supplemental Table 1 for "Time-Restricted Feeding Extends Healthspan in Both Sexes and Lifespan in Male C57BL/6J Mice"

### Sheet: Table S1
Table S1: ANOVA Results by Figure
Detailed Two-Way ANOVA and Type III ANOVA (Wald χ²) statistics for each figure.
Figure 1B - Longitudinal Feeding
Females							Males
Two-way ANOVA	Sum Sq	DF	Mean Sq	F Statistic	P value	Significant?	Two-way ANOVA	Sum Sq	DF	Mean Sq	F Statistic	P value	Significant?
Interaction	1042	70	14.88	2.016	P<0.0001	****	Interaction	1870	88	21.25	4.641	P<0.0001	****
Age	27535	35	786.7	106.6	P<0.0001	****	Age	17359	44	394.5	86.19	P<0.0001	****
Feeding	4240	2	2120	287.2	P<0.0001	****	Feeding	7003	2	3502	765	P<0.0001	****
Residual	48925	6627	7.383				Residual	40369	8819	4.577
Figure 1C - Longitudinal Wheel Running
Females							Males
Two-way ANOVA	Sum Sq	DF	Mean Sq	F Statistic	P value	Significant?	Two-way ANOVA	Sum Sq	DF	Mean Sq	F Statistic	P value	Significant?
Interaction	2981	68	43.83	0.8041	P=0.8777	ns	Interaction	2530	82	30.85	0.8851	P=0.7613	ns
Age	219486	34	6455	118.4	P<0.0001	****	Age	226189	41	5517	158.3	P<0.0001	****
Feeding	526.3	2	263.1	4.827	P=0.0080	**	Feeding	5933	2	2966	85.11	P<0.0001	****
Residual	357132	6552	54.51				Residual	285090	8180	34.85
Figure 2C - 90% Feeding Duration
Females							Males
Type III ANOVA (Wald χ²)	Chi-Sq	Df	P value	Significant?			Type III ANOVA (Wald χ²)	Chi-Sq	Df	P value	Significant?
(Intercept)	12858.9	1	P=0	****			(Intercept)	13549.3	1	P=0	****
Age	1771.42	34	P=0	****			Age	1472.76	41	P<0.0001	****
Feeding	1080.22	2	P<0.0001	****			Feeding	1042.09	2	P<0.0001	****
Interaction	636.583	68	P<0.0001	****			Interaction	939.662	82	P<0.0001	****
Figure 2D - Maximum Fasting Duration
Females							Males
Type III ANOVA (Wald χ²)	Chi-Sq	Df	P value	Significant?			Type III ANOVA (Wald χ²)	Chi-Sq	Df	P value	Significant?
(Intercept)	14724.6	1	P=0	****			(Intercept)	15549.7	1	P=0	****
Age	2406.72	47	P=0	****			Age	2412.6	57	P=0	****
Feeding	908.953	2	P<0.0001	****			Feeding	1004.58	2	P<0.0001	****
Interaction	888.565	94	P<0.0001	****			Interaction	1332.16	114	P<0.0001	****
Figure 2E - Feeding FFT
Females							Males
Type III ANOVA (Wald χ²)	Chi-Sq	Df	P value	Significant?			Type III ANOVA (Wald χ²)	Chi-Sq	Df	P value	Significant?
(Intercept)	2906.74	1	P=0	****			(Intercept)	2574	1	P=0	****
Age	4776.49	34	P=0	****			Age	2960.64	41	P=0	****
Feeding	270.573	2	P<0.0001	****			Feeding	255.63	2	P<0.0001	****
Interaction	221.276	68	P<0.0001	****			Interaction	140.513	82	P<0.0001	****
Figure 2F - Wheel Running FFT
Females							Males
Type III ANOVA (Wald χ²)	Chi-Sq	Df	P value	Significant?			Type III ANOVA (Wald χ²)	Chi-Sq	Df	P value	Significant?
(Intercept)	722.636	1	P<0.0001	****			(Intercept)	884.256	1	P<0.0001	****
Age	6302.69	33	P=0	****			Age	10985.9	41	P=0	****
Feeding	7.77024	2	P=0.0205	*			Feeding	29.4703	2	P<0.0001	****
Interaction	142.348	66	P<0.0001	****			Interaction	132.853	82	P=0.0003	***
Figure 3A - Body Weight
Females							Males
Two-way ANOVA	Sum Sq	DF	Mean Sq	F Statistic	P value	Significant?	Two-way ANOVA	Sum Sq	DF	Mean Sq	F Statistic	P value	Significant?
Interaction	2775	76	36.51	2.392	P<0.0001	****	Interaction	8091	90	89.9	3.293	P<0.0001	****
Age	155685	38	4097	268.4	P<0.0001	****	Age	322294	45	7162	262.4	P<0.0001	****
Feeding	1961	2	980.3	64.22	P<0.0001	****	Feeding	12800	2	6400	234.4	P<0.0001	****
Residual	111144	7281	15.26				Residual	252685	9256	27.3
Figure 3B - Fat Composition
Females Fat %							Males Fat %
Two-way ANOVA	Sum Sq	DF	Mean Sq	F Statistic	P value	Significant?	Two-way ANOVA	Sum Sq	DF	Mean Sq	F Statistic	P value	Significant?
Interaction	1047	6	174.5	3.421	P=0.0024	**	Interaction	625.1	8	78.14	1.353	P=0.2135	ns
Age	21746	3	7249	142.1	P<0.0001	****	Age	24974	4	6244	108.1	P<0.0001	****
Feeding	612.3	2	306.1	6.002	P=0.0026	**	Feeding	1922	2	960.8	16.63	P<0.0001	****
Residual	39375	772	51				Residual	58280	1009	57.76
Females Fat (g)							Males Fat (g)
Two-way ANOVA	Sum Sq	DF	Mean Sq	F Statistic	P value	Significant?	Two-way ANOVA	Sum Sq	DF	Mean Sq	F Statistic	P value	Significant?
Interaction	197.6	6	32.94	3.2	P=0.0041	**	Interaction	230.8	8	28.86	1.596	P=0.1216	ns
Age	4870	3	1623	157.7	P<0.0001	****	Age	8782	4	2196	121.5	P<0.0001	****
Feeding	160.3	2	80.14	7.785	P=0.0004	***	Feeding	772	2	386	21.35	P<0.0001	****
Residual	7946	772	10.29				Residual	18240	1009	18.08
Figure 3C - Lean Composition
Females Lean %							Males Lean %
Two-way ANOVA	Sum Sq	DF	Mean Sq	F Statistic	P value	Significant?	Two-way ANOVA	Sum Sq	DF	Mean Sq	F Statistic	P value	Significant?
Interaction	859.2	6	143.2	3.275	P=0.0035	**	Interaction	524.8	8	65.6	1.341	P=0.2193	ns
Age	15311	3	5104	116.7	P<0.0001	****	Age	19219	4	4805	98.19	P<0.0001	****
Feeding	400.6	2	200.3	4.582	P=0.0105	*	Feeding	1363	2	681.7	13.93	P<0.0001	****
Residual	33577	768	43.72				Residual	49373	1009	48.93
Females Lean (g)							Males Lean (g)
Two-way ANOVA	Sum Sq	DF	Mean Sq	F Statistic	P value	Significant?	Two-way ANOVA	Sum Sq	DF	Mean Sq	F Statistic	P value	Significant?
Interaction	12.15	6	2.024	0.9408	P=0.4649	ns	Interaction	59.59	8	7.449	2.007	P=0.0427	*
Age	1358	3	452.5	210.3	P<0.0001	****	Age	3400	4	849.9	229	P<0.0001	****
Feeding	27.59	2	13.8	6.411	P=0.0017	**	Feeding	221.3	2	110.7	29.81	P<0.0001	****
Residual	1661	772	2.152				Residual	3745	1009	3.712
Figure 4A - Frailty Index
Females							Males
Two-way ANOVA	Sum Sq	DF	Mean Sq	F Statistic	P value	Significant?	Two-way ANOVA	Sum Sq	DF	Mean Sq	F Statistic	P value	Significant?
Interaction	0.01447	6	0.002412	2.013	P=0.0617	ns	Interaction	0.02053	8	0.002566	3.192	P=0.0014	**
Age	0.9617	3	0.3206	267.6	P<0.0001	****	Age	1.273	4	0.3182	395.7	P<0.0001	****
Feeding	0.02452	2	0.01226	10.23	P<0.0001	****	Feeding	0.01622	2	0.008108	10.08	P<0.0001	****
Residual	0.8662	723	0.001198				Residual	0.7518	935	0.0008041
Figure 4F - Days on Health Report
Two-way ANOVA	Sum Sq	DF	Mean Sq	F Statistic	P value	Significant?
Interaction	2660	2	1330	0.519	P=0.5958	ns
Sex	26420	1	26420	10.301	P=0.0014	**
Feeding	1750	2	875	0.341	P=0.7111	ns
Residual	407	1043847	2565
Figure 6B - Healthspan Index
Females							Males
Type III ANOVA (Wald χ²)	Chi-Sq	Df	P value	Significant?			Type III ANOVA (Wald χ²)	Chi-Sq	Df	P value	Significant?
(Intercept)	1225.93	1	P<0.0001	****			(Intercept)	802.184	1	P<0.0001	****
Age	4832.28	1	0	****			Age	8850.14	1	0	****
Feeding	114.602	2	P<0.0001	****			Feeding	290.983	2	P<0.0001	****
Interaction	105.561	2	P<0.0001	****			Interaction	5.72812	2	0.057	ns
Figure 6C - Healthspan Index AUC
Type III ANOVA	Sum Sq	DF	F Statistic	P value	Significant?
(Intercept)	662.558	1	8900.44	P<0.0001	****
Sex	3.34388	1	44.9199	P<0.0001	****
Feeding	10.5793	2	71.0584	P<0.0001	****
Interaction	1.02747	2	6.90126	0.0011	**
Residual	34.6895	466
Supplemental Figure 2 - Feeding by Age Epoch
Females							Males
Two-way ANOVA	Sum Sq	DF	Mean Sq	F Statistic	P value	Significant?	Two-way ANOVA	Sum Sq	DF	Mean Sq	F Statistic	P value	Significant?
Interaction	16.95	8	2.119	3.26	P=0.0011	**	Interaction	33.28	10	3.328	7.608	P<0.0001	****
Age	358.9	4	89.73	138.1	P<0.0001	****	Age	253.9	5	50.78	116.1	P<0.0001	****
Feeding	85.03	2	42.51	65.41	P<0.0001	****	Feeding	107.6	2	53.82	123	P<0.0001	****
Residual	668.1	1028	0.6499				Residual	536.7	1227	0.4374
Supplemental Figure 3 - Feeding/Body Weight by Age Epoch
Females							Males
Two-way ANOVA	Sum Sq	DF	Mean Sq	F Statistic	P value	Significant?	Two-way ANOVA	Sum Sq	DF	Mean Sq	F Statistic	P value	Significant?
Interaction	0.008248	6	0.001375	1.262	P=0.2727	ns	Interaction	0.006066	8	0.0007583	1.383	P=0.1998	ns
Age	0.2827	3	0.09424	86.51	P<0.0001	****	Age	0.08341	4	0.02085	38.03	P<0.0001	****
Feeding	0.06595	2	0.03297	30.27	P<0.0001	****	Feeding	0.02905	2	0.01452	26.48	P<0.0001	****
Residual	0.8182	751	0.001089				Residual	0.5341	974	0.0005484
Supplemental Figure 4 - Wheel Running by Age Epoch
Females							Males
Two-way ANOVA	Sum Sq	DF	Mean Sq	F Statistic	P value	Significant?	Two-way ANOVA	Sum Sq	DF	Mean Sq	F Statistic	P value	Significant?
Interaction	659.4	8	82.43	1.305	P=0.2368	ns	Interaction	759.4	10	75.94	2.082	P=0.0232	*
Age	45950	4	11487	181.9	P<0.0001	****	Age	49075	5	9815	269	P<0.0001	****
Feeding	177.3	2	88.64	1.404	P=0.2462	ns	Feeding	679.6	2	339.8	9.314	P<0.0001	****
Residual	64160	1016	63.15				Residual	44837	1229	36.48
Supplemental Figure 5 - Wheel Running/Body Weight by Age Epoch
Females							Males
Two-way ANOVA	Sum Sq	DF	Mean Sq	F Statistic	P value	Significant?	Two-way ANOVA	Sum Sq	DF	Mean Sq	F Statistic	P value	Significant?
Interaction	0.3473	6	0.05788	0.6367	P=0.7009	ns	Interaction	0.2375	8	0.02969	0.9174	P=0.5011	ns
Age	28.07	3	9.358	102.9	P<0.0001	****	Age	23.82	4	5.955	184	P<0.0001	****
Feeding	0.5248	2	0.2624	2.886	P=0.0564	ns	Feeding	1.253	2	0.6264	19.36	P<0.0001	****
Residual	68.55	754	0.09091				Residual	31.49	973	0.03236
Supplemental Figure 6 - Body Weight by Age Epoch
Females							Males
Two-way ANOVA	Sum Sq	DF	Mean Sq	F Statistic	P value	Significant?	Two-way ANOVA	Sum Sq	DF	Mean Sq	F Statistic	P value	Significant?
Interaction	372.1	8	46.51	3.587	P=0.0004	***	Interaction	1021	10	102.1	4.351	P<0.0001	****
Age	22382	4	5595	431.6	P<0.0001	****	Age	52942	5	10588	451.4	P<0.0001	****
Feeding	291.6	2	145.8	11.24	P<0.0001	****	Feeding	1562	2	780.8	33.29	P<0.0001	****
Residual	13329	1028	12.97				Residual	29392	1253	23.46
Supplemental Figure 7A - 24h RER
Females - Room Temperature							Males - Room Temperature
Type III ANOVA (Wald χ²)	Chi-Sq	Df	P value	Significant?			Type III ANOVA (Wald χ²)	Chi-Sq	Df	P value	Significant?
(Intercept)	6319.62	1	P=0	****			(Intercept)	6328.95	1	P=0	****
Time	2274.96	47	P=0	****			Time	2637.35	47	P=0	****
Feeding	0.711297	2	P=0.7007	ns			Feeding	1.37393	2	P=0.5031	ns
Interaction	211.423	94	P<0.0001	****			Interaction	535.469	94	P<0.0001	****
Females - Thermoneutrality							Males - Thermoneutrality
Type III ANOVA (Wald χ²)	Chi-Sq	Df	P value	Significant?			Type III ANOVA (Wald χ²)	Chi-Sq	Df	P value	Significant?
(Intercept)	5361.19	1	P=0	****			(Intercept)	4662.29	1	P=0	****
Time	1160.22	47	P<0.0001	****			Time	1499.58	47	P<0.0001	****
Feeding	0.360988	2	P=0.8349	ns			Feeding	1.29213	2	P=0.5241	ns
Interaction	249.195	94	P<0.0001	****			Interaction	302.874	94	P<0.0001	****
Supplemental Figure 7B - 24h EE
Females - Room Temperature							Males - Room Temperature
Type III ANOVA (Wald χ²)	Chi-Sq	Df	P value	Significant?			Type III ANOVA (Wald χ²)	Chi-Sq	Df	P value	Significant?
(Intercept)	1109.11	1	P<0.0001	****			(Intercept)	887.078	1	P<0.0001	****
Time	1946.19	47	P=0	****			Time	2215.24	47	P=0	****
Feeding	7.14117	2	P=0.0281	*			Feeding	3.71877	2	P=0.1558	ns
Interaction	124.506	94	P=0.0193	*			Interaction	225.445	94	P<0.0001	****
Females - Thermoneutrality							Males - Thermoneutrality
Type III ANOVA (Wald χ²)	Chi-Sq	Df	P value	Significant?			Type III ANOVA (Wald χ²)	Chi-Sq	Df	P value	Significant?
(Intercept)	1112.7	1	P<0.0001	****			(Intercept)	1139.66	1	P<0.0001	****
Time	1796.22	47	P=0	****			Time	2645.59	47	P=0	****
Feeding	11.0388	2	P=0.0040	**			Feeding	3.13368	2	P=0.2087	ns
Interaction	119.192	94	P=0.0407	*			Interaction	272.813	94	P<0.0001	****
Supplemental Figure 9A - Fasting Glucose
Females							Males
Two-way ANOVA	Sum Sq	DF	Mean Sq	F Statistic	P value	Significant?	Two-way ANOVA	Sum Sq	DF	Mean Sq	F Statistic	P value	Significant?
Interaction	16757	4	4189	4.862	P=0.0013	**	Interaction	1180	4	294.9	0.2072	P=0.9339	ns
Age	3375	2	1688	1.959	P=0.1465	ns	Age	8135	2	4067	2.857	P=0.0623	ns
Feeding	1592	2	795.9	0.9237	P=0.4004	ns	Feeding	145.3	2	72.66	0.05104	P=0.9503	ns
Residual	85302	99	861.6				Residual	138088	97	1424
Supplemental Figure 9B - GTT
Females - 6 Months							Males - 6 Months
Two-way ANOVA	Sum Sq	DF	Mean Sq	F Statistic	P value	Significant?	Two-way ANOVA	Sum Sq	DF	Mean Sq	F Statistic	P value	Significant?
Interaction	1901	10	190.1	0.2107	P=0.9951	ns	Interaction	36091	10	3609	1.609	P=0.1081	ns
Time	502406	5	100481	111.4	P<0.0001	****	Time	370302	5	74060	33.02	P<0.0001	****
Feeding	2106	2	1053	1.168	P=0.3137	ns	Feeding	188128	2	94064	41.93	P<0.0001	****
Residual	151519	168	901.9				Residual	363392	162	2243
Females - 12 Months							Males - 12 Months
Two-way ANOVA	Sum Sq	DF	Mean Sq	F Statistic	P value	Significant?	Two-way ANOVA	Sum Sq	DF	Mean Sq	F Statistic	P value	Significant?
Interaction	25750	10	2575	0.9115	P=0.5240	ns	Interaction	24923	10	2492	1.568	P=0.1204	ns
Time	502464	5	100493	35.57	P<0.0001	****	Time	600113	5	120023	75.51	P<0.0001	****
Feeding	44591	2	22296	7.892	P=0.0005	***	Feeding	49310	2	24655	15.51	P<0.0001	****
Residual	474609	168	2825				Residual	257482	162	1589
Females - 18 Months							Males - 18 Months
Two-way ANOVA	Sum Sq	DF	Mean Sq	F Statistic	P value	Significant?	Two-way ANOVA	Sum Sq	DF	Mean Sq	F Statistic	P value	Significant?
Interaction	4907	10	490.7	0.2385	P=0.9919	ns	Interaction	73425	15	4895	1.097	P=0.3626	ns
Time	876506	5	175301	85.2	P<0.0001	****	Time	266639	5	53328	11.95	P<0.0001	****
Feeding	1813	2	906.4	0.4405	P=0.6445	ns	Feeding	308165	3	102722	23.01	P<0.0001	****
Residual	333326	162	2058				Residual	776647	174	4463
Supplemental Figure 9C - GTT AUC
Females							Males
Two-way ANOVA	Sum Sq	DF	Mean Sq	F Statistic	P value	Significant?	Two-way ANOVA	Sum Sq	DF	Mean Sq	F Statistic	P value	Significant?
Interaction	53409193	4	13352298	0.6776	P=0.6094	ns	Interaction	180674578	4	45168644	1.371	P=0.2514	ns
Age	392395861	2	196197930	9.957	P=0.0001	***	Age	66862075	2	33431037	1.015	P=0.3671	ns
Feeding	72483584	2	36241792	1.839	P=0.1654	ns	Feeding	671779311	2	335889655	10.19	P=0.0001	***
Residual	1635471286	83	19704473				Residual	2668932492	81	32949784
Supplemental Figure 10 - Circulating Metabolic and Inflammatory Markers
Females - IL-1β							Males - IL-1β
Two-way ANOVA	Sum Sq	DF	Mean Sq	F Statistic	P value	Significant?	Two-way ANOVA	Sum Sq	DF	Mean Sq	F Statistic	P value	Significant?
Interaction	0.5561	4	0.139	0.7348	P=0.5704	ns	Interaction	3.762	4	0.9405	3.238	P=0.0158	*
Age	0.265	2	0.1325	0.7004	P=0.4988	ns	Age	0.6215	2	0.3107	1.07	P=0.3475	ns
Feeding	0.09894	2	0.04947	0.2615	P=0.7705	ns	Feeding	1.011	2	0.5054	1.74	P=0.1814	ns
Residual	18.73	99	0.1892				Residual	25.85	89	0.2905
Females - IL-6							Males - IL-6
Two-way ANOVA	Sum Sq	DF	Mean Sq	F Statistic	P value	Significant?	Two-way ANOVA	Sum Sq	DF	Mean Sq	F Statistic	P value	Significant?
Interaction	1978	4	494.6	0.8554	P=0.4937	ns	Interaction	2190	4	547.5	0.6489	P=0.6292	ns
Age	6067	2	3033	5.246	P=0.0069	**	Age	4559	2	2280	2.702	P=0.0726	ns
Feeding	3435	2	1717	2.97	P=0.0560	ns	Feeding	135.5	2	67.73	0.08026	P=0.9229	ns
Residual	56083	97	578.2				Residual	75099	89	843.8
Females - IL-10							Males - IL-10
Two-way ANOVA	Sum Sq	DF	Mean Sq	F Statistic	P value	Significant?	Two-way ANOVA	Sum Sq	DF	Mean Sq	F Statistic	P value	Significant?
Interaction	36.19	4	9.048	0.0293	P=0.9983	ns	Interaction	253.5	4	63.37	0.3645	P=0.8333	ns
Age	6269	2	3134	10.15	P<0.0001	****	Age	882.4	2	441.2	2.538	P=0.0847	ns
Feeding	8.145	2	4.072	0.01319	P=0.9869	ns	Feeding	331.6	2	165.8	0.9536	P=0.3892	ns
Residual	30570	99	308.8				Residual	15472	89	173.8
Females - TNFα							Males - TNFα
Two-way ANOVA	Sum Sq	DF	Mean Sq	F Statistic	P value	Significant?	Two-way ANOVA	Sum Sq	DF	Mean Sq	F Statistic	P value	Significant?
Interaction	29.12	4	7.28	0.7772	P=0.5426	ns	Interaction	11.31	4	2.827	0.5851	P=0.6742	ns
Age	451.6	2	225.8	24.1	P<0.0001	****	Age	100.1	2	50.04	10.36	P<0.0001	****
Feeding	55.17	2	27.59	2.945	P=0.0572	ns	Feeding	19.21	2	9.603	1.987	P=0.1431	ns
Residual	927.3	99	9.367				Residual	430.1	89	4.832
Females - BDNF							Males - BDNF
Two-way ANOVA	Sum Sq	DF	Mean Sq	F Statistic	P value	Significant?	Two-way ANOVA	Sum Sq	DF	Mean Sq	F Statistic	P value	Significant?
Interaction	11.85	4	2.963	0.5679	P=0.6865	ns	Interaction	43.94	4	10.98	1.548	P=0.1953	ns
Age	204.2	2	102.1	19.57	P<0.0001	****	Age	242.6	2	121.3	17.09	P<0.0001	****
Feeding	0.7563	2	0.3782	0.07248	P=0.9301	ns	Feeding	30.72	2	15.36	2.165	P=0.1208	ns
Residual	516.5	99	5.217				Residual	631.6	89	7.097
Females - MCP-1							Males - MCP-1
Two-way ANOVA	Sum Sq	DF	Mean Sq	F Statistic	P value	Significant?	Two-way ANOVA	Sum Sq	DF	Mean Sq	F Statistic	P value	Significant?
Interaction	20075	4	5019	5.999	P=0.0002	***	Interaction	4611	4	1153	3.319	P=0.0139	*
Age	9116	2	4558	5.449	P=0.0057	**	Age	10849	2	5425	15.62	P<0.0001	****
Feeding	7504	2	3752	4.485	P=0.0137	*	Feeding	2246	2	1123	3.235	P=0.0440	*
Residual	82816	99	836.5				Residual	30905	89	347.2
Females - Leptin							Males - Leptin
Two-way ANOVA	Sum Sq	DF	Mean Sq	F Statistic	P value	Significant?	Two-way ANOVA	Sum Sq	DF	Mean Sq	F Statistic	P value	Significant?
Interaction	64.2	4	16.05	0.8695	P=0.4851	ns	Interaction	201.5	4	50.38	1.321	P=0.2685	ns
Age	531.7	2	265.8	14.4	P<0.0001	****	Age	476	2	238	6.239	P=0.0029	**
Feeding	85.14	2	42.57	2.306	P=0.1050	ns	Feeding	17.99	2	8.994	0.2358	P=0.7905	ns
Residual	1827	99	18.46				Residual	3357	88	38.15
Females - Insulin							Males - Insulin
Two-way ANOVA	Sum Sq	DF	Mean Sq	F Statistic	P value	Significant?	Two-way ANOVA	Sum Sq	DF	Mean Sq	F Statistic	P value	Significant?
Interaction	39000	4	9750	0.6351	P=0.6387	ns	Interaction	31780	4	7945	0.07162	P=0.9905	ns
Age	94659	2	47329	3.083	P=0.0503	ns	Age	1349736	2	674868	6.084	P=0.0033	**
Feeding	22938	2	11469	0.747	P=0.4764	ns	Feeding	292198	2	146099	1.317	P=0.2731	ns
Residual	1519941	99	15353				Residual	9873012	89	110933
Supplemental Figure 11 - Individual Frailty Markers in Females
Females - Grimace							Females - Kyphosis
Two-way ANOVA	Sum Sq	DF	Mean Sq	F Statistic	P value	Significant?	Two-way ANOVA	Sum Sq	DF	Mean Sq	F Statistic	P value	Significant?
Interaction	0.1851	6	0.03084	0.9879	P=0.4323	ns	Interaction	0.2017	6	0.03361	0.8432	P=0.5367	ns
Age	6.571	3	2.19	70.15	P<0.0001	****	Age	10.57	3	3.523	88.37	P<0.0001	****
Feeding	0.2699	2	0.1349	4.322	P=0.0136	*	Feeding	0.2884	2	0.1442	3.617	P=0.0273	*
Residual	22.6	724	0.03122				Residual	28.9	725	0.03986
Females - Hearing Loss							Females - Piloerection
Two-way ANOVA	Sum Sq	DF	Mean Sq	F Statistic	P value	Significant?	Two-way ANOVA	Sum Sq	DF	Mean Sq	F Statistic	P value	Significant?
Interaction	0.5201	6	0.08668	1.513	P=0.1708	ns	Interaction	0.348	6	0.058	1.474	P=0.1843	ns
Age	32.52	3	10.84	189.3	P<0.0001	****	Age	27.68	3	9.225	234.4	P<0.0001	****
Feeding	0.223	2	0.1115	1.947	P=0.1435	ns	Feeding	0.692	2	0.346	8.792	P=0.0002	***
Residual	41.52	725	0.05727				Residual	28.53	725	0.03935
Females - Tail Stiffening							Females - Menace Reflex
Two-way ANOVA	Sum Sq	DF	Mean Sq	F Statistic	P value	Significant?	Two-way ANOVA	Sum Sq	DF	Mean Sq	F Statistic	P value	Significant?
Interaction	0.003405	6	0.0005676	0.1327	P=0.9921	ns	Interaction	0.2991	6	0.04986	0.3775	P=0.8935	ns
Age	0.0867	3	0.0289	6.755	P=0.0002	***	Age	20.34	3	6.779	51.33	P<0.0001	****
Feeding	0.001596	2	0.0007979	0.1865	P=0.8299	ns	Feeding	0.8549	2	0.4274	3.237	P=0.0399	*
Residual	3.102	725	0.004278				Residual	95.87	726	0.1321
Females - Vision							Females - Forelimb Grip Strength
Two-way ANOVA	Sum Sq	DF	Mean Sq	F Statistic	P value	Significant?	Two-way ANOVA	Sum Sq	DF	Mean Sq	F Statistic	P value	Significant?
Interaction	0.03786	6	0.00631	1.71	P=0.1159	ns	Interaction	0.6021	6	0.1003	3.948	P=0.0007	***
Age	0.007158	3	0.002386	0.6466	P=0.5853	ns	Age	0.06154	3	0.02051	0.8072	P=0.4901	ns
Feeding	0.002643	2	0.001322	0.3581	P=0.6991	ns	Feeding	0.01139	2	0.005693	0.224	P=0.7994	ns
Residual	2.675	725	0.00369				Residual	18.43	725	0.02542
Females - Distended Abdomen							Females - Maloclussion
Two-way ANOVA	Sum Sq	DF	Mean Sq	F Statistic	P value	Significant?	Two-way ANOVA	Sum Sq	DF	Mean Sq	F Statistic	P value	Significant?
Interaction	0.109	6	0.01817	1.081	P=0.3724	ns	Interaction	0.002425	6	0.0004042	0.5954	P=0.7342	ns
Age	0.06471	3	0.02157	1.283	P=0.2792	ns	Age	0.001236	3	0.0004121	0.607	P=0.6106	ns
Feeding	0.05536	2	0.02768	1.646	P=0.1936	ns	Feeding	0.002252	2	0.001126	1.658	P=0.1912	ns
Residual	12.19	725	0.01682				Residual	0.4922	725	0.0006789
Females - Loss of Whiskers							Females - Coat Condition
N/A - All zero score							Two-way ANOVA	Sum Sq	DF	Mean Sq	F Statistic	P value	Significant?
							Interaction	0.3529	6	0.05882	2.154	P=0.0456	*
							Age	4.23	3	1.41	51.64	P<0.0001	****
							Feeding	0.2532	2	0.1266	4.637	P=0.0100	*
							Residual	19.8	725	0.02731
Females - Gait Disorder							Females - Tremor
Two-way ANOVA	Sum Sq	DF	Mean Sq	F Statistic	P value	Significant?	Two-way ANOVA	Sum Sq	DF	Mean Sq	F Statistic	P value	Significant?
Interaction	0.008691	6	0.001449	0.7128	P=0.6394	ns	Interaction	0.03605	6	0.006008	1.263	P=0.2724	ns
Age	0.007222	3	0.002407	1.185	P=0.3147	ns	Age	0.176	3	0.05867	12.33	P<0.0001	****
Feeding	0.005221	2	0.00261	1.285	P=0.2774	ns	Feeding	0.01004	2	0.005018	1.054	P=0.3489	ns
Residual	1.473	725	0.002032				Residual	3.45	725	0.004759
Females - Corneal Opacity							Females - Eye Discharge/Swelling
Two-way ANOVA	Sum Sq	DF	Mean Sq	F Statistic	P value	Significant?	Two-way ANOVA	Sum Sq	DF	Mean Sq	F Statistic	P value	Significant?
Interaction	0.03917	6	0.006528	1.512	P=0.1713	ns	Interaction	0.03173	6	0.005288	1.443	P=0.1956	ns
Age	0.0514	3	0.01713	3.968	P=0.0080	**	Age	0.034	3	0.01133	3.092	P=0.0265	*
Feeding	0.009973	2	0.004986	1.155	P=0.3156	ns	Feeding	0.02673	2	0.01336	3.646	P=0.0266	*
Residual	3.13	725	0.004317				Residual	2.658	725	0.003666
Females - Alopecia							Females - Loss of Fur Color
Two-way ANOVA	Sum Sq	DF	Mean Sq	F Statistic	P value	Significant?	Two-way ANOVA	Sum Sq	DF	Mean Sq	F Statistic	P value	Significant?
Interaction	0.2955	6	0.04925	1.397	P=0.2131	ns	Interaction	0.3723	6	0.06205	2.319	P=0.0317	*
Age	1.47	3	0.49	13.9	P<0.0001	****	Age	4.615	3	1.538	57.5	P<0.0001	****
Feeding	0.04845	2	0.02423	0.6873	P=0.5033	ns	Feeding	0.1262	2	0.0631	2.359	P=0.0953	ns
Residual	25.52	724	0.03525				Residual	19.4	725	0.02675
Females - Breathing Rate/Depth							Females - Dermatitis
N/A - All zero score							Two-way ANOVA	Sum Sq	DF	Mean Sq	F Statistic	P value	Significant?
							Interaction	0.08484	6	0.01414	1.107	P=0.3563	ns
							Age	0.4536	3	0.1512	11.84	P<0.0001	****
							Feeding	0.08082	2	0.04041	3.164	P=0.0428	*
							Residual	9.271	726	0.01277
Females - Vestibular Disturbance							Females - Vaginal/Uterine Prolapse
Two-way ANOVA	Sum Sq	DF	Mean Sq	F Statistic	P value	Significant?	N/A - All zero score
Interaction	0.0413	6	0.006883	0.9888	P=0.4317	ns
Age	0.07674	3	0.02558	3.674	P=0.0120	*
Feeding	0.005946	2	0.002973	0.4271	P=0.6526	ns
Residual	5.047	725	0.006962
Females - Rectal Prolapse							Females - Tumor(s)
Two-way ANOVA	Sum Sq	DF	Mean Sq	F Statistic	P value	Significant?	Two-way ANOVA	Sum Sq	DF	Mean Sq	F Statistic	P value	Significant?
Interaction	0.1185	6	0.01975	1.054	P=0.3892	ns	Interaction	0.02438	6	0.004063	0.5041	P=0.8055	ns
Age	2.542	3	0.8472	45.2	P<0.0001	****	Age	0.02694	3	0.008981	1.114	P=0.3424	ns
Feeding	0.01967	2	0.009837	0.5248	P=0.5919	ns	Feeding	0.02219	2	0.01109	1.377	P=0.2531	ns
Residual	13.59	725	0.01874				Residual	5.843	725	0.008059
Females - Nasal Discharge							Females - Diarrhea
N/A - All zero score							N/A - All zero score
Females - Microthalamia							Females - Cataracts
Two-way ANOVA	Sum Sq	DF	Mean Sq	F Statistic	P value	Significant?	N/A - All zero score
Interaction	0.00157	6	0.0002617	0.7692	P=0.5943	ns
Age	0.0007956	3	0.0002652	0.7796	P=0.5055	ns
Feeding	0.0004235	2	0.0002118	0.6226	P=0.5369	ns
Residual	0.2466	725	0.0003402
Females - Body Condition Score							Females - Body Temperature Score
Two-way ANOVA	Sum Sq	DF	Mean Sq	F Statistic	P value	Significant?	Two-way ANOVA	Sum Sq	DF	Mean Sq	F Statistic	P value	Significant?
Interaction	0.8859	6	0.1476	4.159	P=0.0004	***	Interaction	0.03462	6	0.005771	0.2787	P=0.9471	ns
Age	7.502	3	2.501	70.44	P<0.0001	****	Age	0.02259	3	0.007531	0.3637	P=0.7793	ns
Feeding	0.5925	2	0.2963	8.346	P=0.0003	***	Feeding	0.001077	2	0.0005384	0.026	P=0.9743	ns
Residual	25.74	725	0.0355				Residual	15.01	725	0.02071
Females - Body Weight Score
Two-way ANOVA	Sum Sq	DF	Mean Sq	F Statistic	P value	Significant?
Interaction	0.0247	6	0.004116	0.1825	P=0.9817	ns
Age	0.03306	3	0.01102	0.4886	P=0.6903	ns
Feeding	0.0009668	2	0.0004834	0.02143	P=0.9788	ns
Residual	16.35	725	0.02255
Supplemental Figure 12 - Individual Frailty Markers in Males
Males - Grimace							Males - Kyphosis
Two-way ANOVA	Sum Sq	DF	Mean Sq	F Statistic	P value	Significant?	Two-way ANOVA	Sum Sq	DF	Mean Sq	F Statistic	P value	Significant?
Interaction	0.7247	8	0.09059	1.211	P=0.2888	ns	Interaction	0.3746	8	0.04683	1.969	P=0.0473	*
Age	6.504	4	1.626	21.74	P<0.0001	****	Age	11.25	4	2.813	118.3	P<0.0001	****
Feeding	0.5839	2	0.292	3.904	P=0.0205	*	Feeding	0.2089	2	0.1044	4.392	P=0.0126	*
Residual	69.93	935	0.07479				Residual	22.24	935	0.02378
Males - Hearing Loss							Males - Piloerection
Two-way ANOVA	Sum Sq	DF	Mean Sq	F Statistic	P value	Significant?	Two-way ANOVA	Sum Sq	DF	Mean Sq	F Statistic	P value	Significant?
Interaction	1.821	8	0.2276	3.536	P=0.0005	***	Interaction	0.3562	8	0.04452	2.215	P=0.0243	*
Age	23.94	4	5.984	92.96	P<0.0001	****	Age	40.79	4	10.2	507.4	P<0.0001	****
Feeding	1.201	2	0.6003	9.326	P<0.0001	****	Feeding	0.1727	2	0.08633	4.295	P=0.0139	*
Residual	60.19	935	0.06437				Residual	18.79	935	0.0201
Males - Tail Stiffening							Males - Menace Reflex
Two-way ANOVA	Sum Sq	DF	Mean Sq	F Statistic	P value	Significant?	Two-way ANOVA	Sum Sq	DF	Mean Sq	F Statistic	P value	Significant?
Interaction	0.0439	8	0.005488	0.9068	P=0.5100	ns	Interaction	2.898	8	0.3623	3.844	P=0.0002	***
Age	0.379	4	0.09475	15.66	P<0.0001	****	Age	41.07	4	10.27	108.9	P<0.0001	****
Feeding	0.005333	2	0.002667	0.4406	P=0.6438	ns	Feeding	0.2177	2	0.1089	1.155	P=0.3155	ns
Residual	5.658	935	0.006052				Residual	88.13	935	0.09426
Males - Vision							Males - Forelimb Grip Strength
Two-way ANOVA	Sum Sq	DF	Mean Sq	F Statistic	P value	Significant?	Two-way ANOVA	Sum Sq	DF	Mean Sq	F Statistic	P value	Significant?
Interaction	0.04923	8	0.006153	1.136	P=0.3362	ns	Interaction	0.5215	8	0.06518	1.373	P=0.2045	ns
Age	0.02669	4	0.006672	1.232	P=0.2957	ns	Age	4.006	4	1.002	21.09	P<0.0001	****
Feeding	0.008599	2	0.0043	0.7937	P=0.4525	ns	Feeding	0.1522	2	0.07612	1.603	P=0.2019	ns
Residual	5.065	935	0.005417				Residual	44.4	935	0.04749
Males - Distended Abdomen							Males - Maloclussion
Two-way ANOVA	Sum Sq	DF	Mean Sq	F Statistic	P value	Significant?	Two-way ANOVA	Sum Sq	DF	Mean Sq	F Statistic	P value	Significant?
Interaction	0.2387	8	0.02983	3.182	P=0.0014	**	Interaction	0.01268	8	0.001585	0.3093	P=0.9627	ns
Age	0.1347	4	0.03367	3.592	P=0.0065	**	Age	0.08787	4	0.02197	4.287	P=0.0019	**
Feeding	0.04119	2	0.02059	2.196	P=0.1118	ns	Feeding	0.002727	2	0.001363	0.2661	P=0.7665	ns
Residual	8.766	935	0.009376				Residual	4.792	935	0.005125
Males - Loss of Whiskers							Males - Coat Condition
N/A - All zero score							Two-way ANOVA	Sum Sq	DF	Mean Sq	F Statistic	P value	Significant?
							Interaction	1.352	8	0.169	3.806	P=0.0002	***
							Age	14.42	4	3.605	81.21	P<0.0001	****
							Feeding	0.2313	2	0.1157	2.605	P=0.0744	ns
							Residual	41.51	935	0.0444
Males - Gait Disorder							Males - Tremor
N/A - All zero score							Two-way ANOVA	Sum Sq	DF	Mean Sq	F Statistic	P value	Significant?
							Interaction	0.04061	8	0.005077	0.8759	P=0.5362	ns
							Age	0.3649	4	0.09123	15.74	P<0.0001	****
							Feeding	0.01154	2	0.005769	0.9954	P=0.3700	ns
							Residual	5.419	935	0.005796
Males - Corneal Opacity							Males - Eye Discharge/Swelling
Two-way ANOVA	Sum Sq	DF	Mean Sq	F Statistic	P value	Significant?	Two-way ANOVA	Sum Sq	DF	Mean Sq	F Statistic	P value	Significant?
Interaction	0.0122	8	0.001525	0.6463	P=0.7390	ns	Interaction	0.02387	8	0.002983	1.144	P=0.3308	ns
Age	0.02167	4	0.005419	2.297	P=0.0574	ns	Age	0.01743	4	0.004358	1.671	P=0.1544	ns
Feeding	0.002452	2	0.001226	0.5197	P=0.5949	ns	Feeding	0.004624	2	0.002312	0.8867	P=0.4124	ns
Residual	2.206	935	0.002359				Residual	2.438	935	0.002608
Males - Alopecia							Males - Loss of Fur Color
Two-way ANOVA	Sum Sq	DF	Mean Sq	F Statistic	P value	Significant?	Two-way ANOVA	Sum Sq	DF	Mean Sq	F Statistic	P value	Significant?
Interaction	0.07706	8	0.009633	1.043	P=0.4019	ns	Interaction	0.1936	8	0.02421	0.7851	P=0.6159	ns
Age	0.05867	4	0.01467	1.588	P=0.1754	ns	Age	31.15	4	7.787	252.6	P<0.0001	****
Feeding	0.01672	2	0.00836	0.9048	P=0.4050	ns	Feeding	0.01178	2	0.005889	0.191	P=0.8262	ns
Residual	8.638	935	0.009239				Residual	28.83	935	0.03083
Males - Breathing Rate/Depth							Males - Dermatitis
N/A - All zero score							Two-way ANOVA	Sum Sq	DF	Mean Sq	F Statistic	P value	Significant?
							Interaction	0.09356	8	0.01169	1.86	P=0.0630	ns
							Age	0.1079	4	0.02697	4.289	P=0.0019	**
							Feeding	0.01504	2	0.00752	1.196	P=0.3029	ns
							Residual	5.88	935	0.006288
Males - Vestibular Disturbance							Males - Penile Prolapse
Two-way ANOVA	Sum Sq	DF	Mean Sq	F Statistic	P value	Significant?	Two-way ANOVA	Sum Sq	DF	Mean Sq	F Statistic	P value	Significant?
Interaction	0.02329	8	0.002911	0.8711	P=0.5404	ns	Interaction	0.02821	8	0.003526	1.986	P=0.0452	*
Age	0.03723	4	0.009308	2.786	P=0.0256	*	Age	0.03273	4	0.008183	4.61	P=0.0011	**
Feeding	0.01038	2	0.005188	1.553	P=0.2123	ns	Feeding	0.008466	2	0.004233	2.385	P=0.0927	ns
Residual	3.128	936	0.003341				Residual	1.669	940	0.001775
Males - Rectal Prolapse							Males - Tumor(s)
N/A - All zero score							Two-way ANOVA	Sum Sq	DF	Mean Sq	F Statistic	P value	Significant?
							Interaction	0.1194	8	0.01493	2.817	P=0.0043	**
							Age	0.1053	4	0.02632	4.966	P=0.0006	***
							Feeding	0.06785	2	0.03393	6.401	P=0.0017	**
							Residual	4.956	935	0.0053
Males - Nasal Discharge							Males - Diarrhea
N/A - All zero score							N/A - All zero score
Males - Microthalamia							Males - Cataracts
Two-way ANOVA	Sum Sq	DF	Mean Sq	F Statistic	P value	Significant?	N/A - All zero score
Interaction	0.001685	8	0.0002106	0.7983	P=0.6042	ns
Age	0.0008436	4	0.0002109	0.7993	P=0.5257	ns
Feeding	0.0003295	2	0.0001647	0.6244	P=0.5358	ns
Residual	0.2467	935	0.0002639
Males - Body Condition Score							Males - Body Temperature Score
Two-way ANOVA	Sum Sq	DF	Mean Sq	F Statistic	P value	Significant?	Two-way ANOVA	Sum Sq	DF	Mean Sq	F Statistic	P value	Significant?
Interaction	0.9932	8	0.1241	2.457	P=0.0123	*	Interaction	0.07292	8	0.009115	0.4607	P=0.8840	ns
Age	12.36	4	3.089	61.14	P<0.0001	****	Age	0.04911	4	0.01228	0.6205	P=0.6480	ns
Feeding	2.254	2	1.127	22.31	P<0.0001	****	Feeding	0.009912	2	0.004956	0.2505	P=0.7785	ns
Residual	47.04	931	0.05053				Residual	18.5	935	0.01979
Males - Body Weight Score
Two-way ANOVA	Sum Sq	DF	Mean Sq	F Statistic	P value	Significant?
Interaction	0.01975	8	0.002468	0.1296	P=0.9980	ns
Age	0.03172	4	0.007929	0.4163	P=0.7970	ns
Feeding	0.01923	2	0.009615	0.5048	P=0.6038	ns
Residual	17.81	935	0.01905
Supplemental Figure 13A - Female RBC
Females - RBC							Females - Hemoglobin
Two-way ANOVA	Sum Sq	DF	Mean Sq	F Statistic	P value	Significant?	Two-way ANOVA	Sum Sq	DF	Mean Sq	F Statistic	P value	Significant?
Interaction	4.108	4	1.027	1.18	P=0.3244	ns	Interaction	2.155	4	0.5388	0.3489	P=0.8442	ns
Age	150.2	2	75.09	86.25	P<0.0001	****	Age	389.7	2	194.8	126.2	P<0.0001	****
Feeding	8.402	2	4.201	4.826	P=0.0100	*	Feeding	5.276	2	2.638	1.708	P=0.1865	ns
Residual	86.19	99	0.8706				Residual	152.9	99	1.544
Females - HCT%							Females - MCV
Two-way ANOVA	Sum Sq	DF	Mean Sq	F Statistic	P value	Significant?	Two-way ANOVA	Sum Sq	DF	Mean Sq	F Statistic	P value	Significant?
Interaction	13.7	4	3.426	0.2396	P=0.9153	ns	Interaction	43.3	4	10.83	2.631	P=0.0388	*
Age	3119	2	1559	109.1	P<0.0001	****	Age	68.88	2	34.44	8.369	P=0.0004	***
Feeding	55.32	2	27.66	1.934	P=0.1499	ns	Feeding	36.41	2	18.2	4.423	P=0.0145	*
Residual	1416	99	14.3				Residual	407.4	99	4.115
Females - MCH							Females - MCHC
Two-way ANOVA	Sum Sq	DF	Mean Sq	F Statistic	P value	Significant?	Two-way ANOVA	Sum Sq	DF	Mean Sq	F Statistic	P value	Significant?
Interaction	2.071	4	0.5177	1.067	P=0.3770	ns	Interaction	2.72	4	0.68	0.3818	P=0.8212	ns
Age	21.93	2	10.96	22.59	P<0.0001	****	Age	221.5	2	110.8	62.19	P<0.0001	****
Feeding	2.045	2	1.022	2.107	P=0.1271	ns	Feeding	1.264	2	0.6318	0.3547	P=0.7023	ns
Residual	48.04	99	0.4853				Residual	176.3	99	1.781
Supplemental Figure 13B - Male RBC
Males - RBC							Males - Hemoglobin
Two-way ANOVA	Sum Sq	DF	Mean Sq	F Statistic	P value	Significant?	Two-way ANOVA	Sum Sq	DF	Mean Sq	F Statistic	P value	Significant?
Interaction	2.341	4	0.5852	0.672	P=0.6130	ns	Interaction	4.587	4	1.147	0.6551	P=0.6247	ns
Age	106.2	2	53.11	60.99	P<0.0001	****	Age	286.4	2	143.2	81.82	P<0.0001	****
Feeding	1.248	2	0.624	0.7166	P=0.4910	ns	Feeding	0.2076	2	0.1038	0.05929	P=0.9425	ns
Residual	83.6	96	0.8708				Residual	168	96	1.75
Males - HCT%							Males - MCV
Two-way ANOVA	Sum Sq	DF	Mean Sq	F Statistic	P value	Significant?	Two-way ANOVA	Sum Sq	DF	Mean Sq	F Statistic	P value	Significant?
Interaction	60.46	4	15.12	1.039	P=0.3910	ns	Interaction	7.497	4	1.874	0.5249	P=0.7176	ns
Age	1770	2	884.9	60.84	P<0.0001	****	Age	111.1	2	55.54	15.56	P<0.0001	****
Feeding	2.278	2	1.139	0.07834	P=0.9247	ns	Feeding	18.17	2	9.085	2.545	P=0.0838	ns
Residual	1396	96	14.54				Residual	342.8	96	3.57
Males - MCH							Males - MCHC
Two-way ANOVA	Sum Sq	DF	Mean Sq	F Statistic	P value	Significant?	Two-way ANOVA	Sum Sq	DF	Mean Sq	F Statistic	P value	Significant?
Interaction	1.004	4	0.2511	0.5719	P=0.6836	ns	Interaction	4.365	4	1.091	0.8161	P=0.5180	ns
Age	19.11	2	9.554	21.77	P<0.0001	****	Age	163.9	2	81.94	61.27	P<0.0001	****
Feeding	0.4812	2	0.2406	0.5481	P=0.5799	ns	Feeding	2.292	2	1.146	0.857	P=0.4277	ns
Residual	42.14	96	0.439				Residual	128.4	96	1.337
Supplemental Figure 14 - Platelets
Females							Males
Two-way ANOVA	Sum Sq	DF	Mean Sq	F Statistic	P value	Significant?	Two-way ANOVA	Sum Sq	DF	Mean Sq	F Statistic	P value	Significant?
Interaction	102468	4	25617	0.8665	P=0.4870	ns	Interaction	94684	4	23671	0.8783	P=0.4800	ns
Age	450847	2	225423	7.625	P=0.0008	***	Age	3306342	2	1653171	61.34	P<0.0001	****
Feeding	92764	2	46382	1.569	P=0.2134	ns	Feeding	41693	2	20846	0.7735	P=0.4642	ns
Residual	2926950	99	29565				Residual	2587152	96	26949
Supplemental Figure 15A - Female WBC
Females - WBC							Females - Neutrophils
Two-way ANOVA	Sum Sq	DF	Mean Sq	F Statistic	P value	Significant?	Two-way ANOVA	Sum Sq	DF	Mean Sq	F Statistic	P value	Significant?
Interaction	4.558	4	1.139	0.3664	P=0.8321	ns	Interaction	0.3456	4	0.0864	0.3511	P=0.8427	ns
Age	85.17	2	42.58	13.69	P<0.0001	****	Age	0.4568	2	0.2284	0.9282	P=0.3987	ns
Feeding	11.7	2	5.849	1.881	P=0.1579	ns	Feeding	0.9183	2	0.4591	1.866	P=0.1601	ns
Residual	307.9	99	3.11				Residual	24.36	99	0.2461
Females - Lymphocytes							Females - Monocytes
Two-way ANOVA	Sum Sq	DF	Mean Sq	F Statistic	P value	Significant?	Two-way ANOVA	Sum Sq	DF	Mean Sq	F Statistic	P value	Significant?
Interaction	1.176	4	0.294	0.2204	P=0.9265	ns	Interaction	0.2321	4	0.05804	0.6844	P=0.6044	ns
Age	46.34	2	23.17	17.37	P<0.0001	****	Age	3.465	2	1.733	20.43	P<0.0001	****
Feeding	3.851	2	1.925	1.444	P=0.2410	ns	Feeding	0.306	2	0.153	1.804	P=0.1700	ns
Residual	132	99	1.334				Residual	8.395	99	0.0848
Females - Eosinophils							Females - Basophils
Two-way ANOVA	Sum Sq	DF	Mean Sq	F Statistic	P value	Significant?	Two-way ANOVA	Sum Sq	DF	Mean Sq	F Statistic	P value	Significant?
Interaction	0.006561	4	0.00164	0.5942	P=0.6677	ns	Interaction	0.00112	4	0.0002801	0.9167	P=0.4574	ns
Age	0.03262	2	0.01631	5.908	P=0.0038	**	Age	0.002813	2	0.001406	4.603	P=0.0123	*
Feeding	0.0014	2	0.0007	0.2536	P=0.7765	ns	Feeding	1.296e-05	2	6.481e-06	0.02121	P=0.9790	ns
Residual	0.2733	99	0.002761				Residual	0.03025	99	0.0003056
Supplemental Figure 15B - Male WBC
Males - WBC							Males - Neutrophils
Two-way ANOVA	Sum Sq	DF	Mean Sq	F Statistic	P value	Significant?	Two-way ANOVA	Sum Sq	DF	Mean Sq	F Statistic	P value	Significant?
Interaction	15.67	4	3.917	0.861	P=0.4904	ns	Interaction	0.2606	4	0.06514	0.2538	P=0.9067	ns
Age	38.9	2	19.45	4.275	P=0.0167	*	Age	2.474	2	1.237	4.821	P=0.0101	*
Feeding	2.626	2	1.313	0.2886	P=0.7500	ns	Feeding	0.04901	2	0.02451	0.0955	P=0.9090	ns
Residual	436.8	96	4.55				Residual	24.64	96	0.2566
Males - Lymphocytes							Males - Monocytes
Two-way ANOVA	Sum Sq	DF	Mean Sq	F Statistic	P value	Significant?	Two-way ANOVA	Sum Sq	DF	Mean Sq	F Statistic	P value	Significant?
Interaction	10.25	4	2.564	0.9856	P=0.4192	ns	Interaction	0.03802	4	0.009505	0.2048	P=0.9352	ns
Age	14.76	2	7.378	2.837	P=0.0635	ns	Age	1.379	2	0.6896	14.86	P<0.0001	****
Feeding	0.05332	2	0.02666	0.01025	P=0.9898	ns	Feeding	0.07238	2	0.03619	0.7796	P=0.4615	ns
Residual	249.7	96	2.601				Residual	4.456	96	0.04642
Males - Eosinophils							Males - Basophils
Two-way ANOVA	Sum Sq	DF	Mean Sq	F Statistic	P value	Significant?	Two-way ANOVA	Sum Sq	DF	Mean Sq	F Statistic	P value	Significant?
Interaction	0.005859	4	0.001465	0.5633	P=0.6899	ns	Interaction	0.001372	4	0.0003431	0.5781	P=0.6792	ns
Age	0.01146	2	0.00573	2.203	P=0.1160	ns	Age	0.001982	2	0.0009909	1.67	P=0.1937	ns
Feeding	0.004268	2	0.002134	0.8205	P=0.4433	ns	Feeding	0.001585	2	0.0007927	1.336	P=0.2678	ns
Residual	0.2497	96	0.002601				Residual	0.05697	96	0.0005934
Supplemental Figure 17A - FAMY
Type III ANOVA	Sum Sq	DF	F Statistic	P value	Significant?
(Intercept)	1682.73	1	12427.9	P=0	****
Sex	17.1563	1	126.709	P<0.0001	****
Feeding	1.31563	2	4.85833	P=0.0082	**
Interaction	0.456011	2	1.68395	P=0.1868	ns
Residual	63.0959	466
