## Supplemental Tables 2-3 for "Time-Restricted Feeding Extends Healthspan in Both Sexes and Lifespan in Male C57BL/6J Mice"

### Sheet: Table S2 Survival Percentiles
Table S2: Survival Percentiles
Day of 25th, 50th, 75th, and 90th percentile bewteen sexes and feeding groups. % Difference from AL control in (). Only 8h-TRF showed significant impacts to lifespan and highlighted in green.
	Q1	50% (Median)	Q3	90% (Maximum)
Male AL (N=99)	739	818	894.5	980
Male TRF12h (N=78)	755 (2.17%)	838.5 (2.51%)	917 (2.51%)	981.5 (0.153%)
Male TRF08h (N=73)	803 (8.66%)	916 (11.98%)	996.5 (11.40%)	1006.5 (2.70%)
Female AL (N=99)	568	694	791	815
Female TRF12h (N=72)	609 (7.22%)	714.5 (2.95%)	794 (0.38%)	839 (2.94%)
Female TRF08h (N=72)	602 (5.99%)	729 (5.04%)	813 (2.78%)	871 (6.87%)

### Sheet: Table S3 90th percentile
Table S3: Fishers Exact Test for Maximum Lifespan (contingency table 2x2)
Fischer exact test as proposed by Wang, C., Q. Li, D. T. Redden, R. Weindruch and D. B. Allison (2004). "Statistical methods for testing effects on "maximum lifespan"." Mech Ageing Dev 125(9): 629-632.
Significant results p<0.05, colored in green
90th Percentile/Maximal Lifespan
AL vs TRF	N alive	N dead	Fisher exact test p-value	Significance
Male AL	10	89	>0.9999	ns
Male TRF12h	8	70
Male AL	4	95	0.0038	**
Male TRF08h	13	60
Female AL	8	91	0.4389	ns
Female TRF12h	9	63
Female AL	6	93	0.0683	ns
Female TRF08h	11	61
