## Supplemental Tables 4-7 for "Time-Restricted Feeding Extends Healthspan in Both Sexes and Lifespan in Male C57BL/6J Mice"

### Sheet: Tables S4-6 Histology
Table S4: Histology Data by Tally Tallied numbers of mice found with each disease type within each tissue. Total mice shows number of mice that were submitted for necropsy and histopathological analysis. N assessed shows the number that were not autolyzed/decomposed and able to be analyzed.			AL Female	12h-TRF Female	8h-TRF Female	AL Male	12h-TRF Male	8h-TRF Male			Table S5: Histology Data by Percent Percent (%) of N assessed mice found with each disease type sorted by tissue.		AL Female	12h-TRF Female	8h-TRF Female	AL Male	12h-TRF Male	8h-TRF Male			Table S6: Histology Data by Top Diseases Percent (%) prevelance of disease types across tissues from N assessed mice sorted by the most commonly identified diseases.		AL Female	12h-TRF Female	8h-TRF Female	AL Male	12h-TRF Male	8h-TRF Male
	N able to be assessed (not autolyzed)		96	65	71	98	73	73			N able to be assessed (not autolyzed)		96	65	71	98	73	73			N able to be assessed (not autolyzed)		96	65	71	98	73	73
	N of mice submitted for necropsy		101	72	72	102	74	76			N of mice submitted for necropsy		101	72	72	102	74	76			N of mice submitted for necropsy		101	72	72	102	74	76
	% necropsies performed		0.950495	0.902778	0.986111	0.960784	0.986486	0.960526			% necropsies performed		0.950495	0.902778	0.986111	0.960784	0.986486	0.960526			% necropsies performed		0.950495	0.902778	0.986111	0.960784	0.986486	0.960526
	Liver	Hepatocellular adenoma	3	5	9	14	11	8			Liver	Hepatocellular adenoma	3.125	7.69231	12.6761	14.2857	15.0685	10.9589			Carcinoma	Liver	6.25	3.07692	9.85915	26.5306	26.0274	19.1781
		Arteritis	0	1	0	0	0	0				Arteritis	0	1.53846	0	0	0	0				Lung	0	1.53846	1.40845	17.3469	16.4384	13.6986
		Cyst	0	1	0	3	2	0				Cyst	0	1.53846	0	3.06122	2.73973	0				Lung (Metastasis from Liver)	0	1.53846	0	0	1.36986	1.36986
		Fibrosis	1	0	0	1	0	0				Fibrosis	1.04167	0	0	1.02041	0	0				Lung (Metastasis from Harderian Gland)	0	0	0	0	0	0
		Hemangioma	0	0	0	0	1	0				Hemangioma	0	0	0	0	1.36986	0				Adrenal Gland	0	0	0	7.14286	4.10959	10.9589
		Hemangiosarcoma	1	0	0	4	0	1				Hemangiosarcoma	1.04167	0	0	4.08163	0	1.36986				Spleen (Metastasis from Adrenal Gland)	0	0	0	0	0	1.36986
		Hemorrage (associated with cancer, HCC or HS)	0	0	0	3	1	0				Hemorrage (associated with cancer, HCC or HS)	0	0	0	3.06122	1.36986	0				Harderian Gland/Eye	2.08333	1.53846	0	5.10204	1.36986	0
		Amyloidosis	0	0	0	0	0	1				Amyloidosis	0	0	0	0	0	1.36986				Kidney	0	0	0	1.02041	1.36986	0
		Hepatocellular carcinoma (HCC)	6	2	7	26	19	14				Hepatocellular carcinoma (HCC)	6.25	3.07692	9.85915	26.5306	26.0274	19.1781				Intestines	0	1.53846	0	0	0	0
		Histiocytic sarcoma (HS)	8	8	5	19	22	23				Histiocytic sarcoma (HS)	8.33333	12.3077	7.04225	19.3878	30.137	31.5068			Histiocytic Sarcoma	Liver	8.33333	12.3077	7.04225	19.3878	30.137	31.5068
		Lymphoid hyperplasia	0	0	1	0	0	0				Lymphoid hyperplasia	0	0	1.40845	0	0	0				Lung	1.04167	3.07692	1.40845	11.2245	8.21918	15.0685
		Infiltration (inflammatory cells)	0	1	0	0	0	0				Infiltration (inflammatory cells)	0	1.53846	0	0	0	0				Kidney	0	0	2.8169	0	1.36986	1.36986
		Lipidosis	7	1	4	5	8	3				Lipidosis	7.29167	1.53846	5.6338	5.10204	10.9589	4.10959				Adrenal Gland	0	0	0	0	0	1.36986
		Lymphoma	4	2	4	2	1	0				Lymphoma	4.16667	3.07692	5.6338	2.04082	1.36986	0				Spleen	0	10.7692	4.22535	9.18367	15.0685	19.1781
		Mineralization	0	0	1	0	0	0				Mineralization	0	0	1.40845	0	0	0				Heart	0	0	0	0	0	1.36986
		Peritonitis	0	0	1	0	0	0				Peritonitis	0	0	1.40845	0	0	0				Lymph Nodes	0	1.53846	1.40845	0	4.10959	0
		Soft tissue sarcoma	1	0	0	0	1	0				Soft tissue sarcoma	1.04167	0	0	0	1.36986	0				Spine	3.125	3.07692	5.6338	0	0	1.36986
		Necrosis	2	2	5	10	7	3				Necrosis	2.08333	3.07692	7.04225	10.2041	9.58904	4.10959				Pancreas	0	0	0	0	0	1.36986
		Neoplasia (no histology)	0	0	0	1	0	0				Neoplasia (no histology)	0	0	0	1.02041	0	0				Testis	0	0	0	0	0	1.36986
		Mesothelioma	0	0	0	1	0	0				Mesothelioma	0	0	0	1.02041	0	0			Soft Tissue Sarcoma	Liver	1.04167	0	0	0	1.36986	0
		Telangiectasia	1	0	0	0	0	0				Telangiectasia	1.04167	0	0	0	0	0				Spleen	0	0	0	0	1.36986	0
	Lung	Acidophilic macrophage pneumonia	10	7	10	30	20	13			Lung	Acidophilic macrophage pneumonia	10.4167	10.7692	14.0845	30.6122	27.3973	17.8082				Lymph Nodes	1.04167	0	0	0	0	0
		Bronchioloalveolar carcinoma	0	1	1	17	12	10				Bronchioloalveolar carcinoma	0	1.53846	1.40845	17.3469	16.4384	13.6986				Head	1.04167	0	0	0	0	0
		Bronchioloalveolar adenoma	1	0	1	16	22	23				Bronchioloalveolar adenoma	1.04167	0	1.40845	16.3265	30.137	31.5068				Mesentary Region	0	0	0	1.02041	1.36986	0
		Harderian gland carcinoma metastasis	0	0	0	0	0	0				Harderian gland carcinoma metastasis	0	0	0	0	0	0				Inguinal Region	0	0	0	0	1.36986	0
		HCC metastasis	0	1	0	0	1	1				HCC metastasis	0	1.53846	0	0	1.36986	1.36986				Seminal Vesicles	0	0	0	0	1.36986	1.36986
		Hemorrhage	0	2	2	2	0	0				Hemorrhage	0	3.07692	2.8169	2.04082	0	0			Osteosarcoma	Spine	0	0	1.40845	0	0	0
		Histiocytic sarcoma	1	2	1	11	6	11				Histiocytic sarcoma	1.04167	3.07692	1.40845	11.2245	8.21918	15.0685			Hemangiosarcoma	Liver	1.04167	0	0	4.08163	0	1.36986
		Histiocytosis	0	0	0	0	0	1				Histiocytosis	0	0	0	0	0	1.36986				Kidney	0	0	0	1.02041	0	0
		Lymphoma	3	0	3	1	1	0				Lymphoma	3.125	0	4.22535	1.02041	1.36986	0				Spleen	1.04167	0	0	0	0	1.36986
		Necrosis (associated with neoplasia)	0	0	0	0	0	1				Necrosis (associated with neoplasia)	0	0	0	0	0	1.36986				Mesentary Region	0	0	0	1.02041	0	0
		Neoplasia (no histology)	0	0	0	0	3	0				Neoplasia (no histology)	0	0	0	0	4.10959	0			Leiomyosarcoma	Urinary Bladder	0	1.53846	0	0	0	0
	Kidney	Carcinoma	0	0	0	1	1	0			Kidney	Carcinoma	0	0	0	1.02041	1.36986	0			Lymphoma	Liver	4.16667	3.07692	5.6338	2.04082	1.36986	0
		Amyloidosis	8	5	5	11	2	5				Amyloidosis	8.33333	7.69231	7.04225	11.2245	2.73973	6.84932				Lung	3.125	0	4.22535	1.02041	1.36986	0
		Arteritis	0	2	0	1	0	0				Arteritis	0	3.07692	0	1.02041	0	0				Kidney	2.08333	1.53846	8.4507	1.02041	1.36986	0
		Cyst	0	0	0	1	0	3				Cyst	0	0	0	1.02041	0	4.10959				Adrenal Gland	1.04167	0	0	0	0	0
		Fibrosis (associated with nephritis or cyst)	1	1	0	0	0	1				Fibrosis (associated with nephritis or cyst)	1.04167	1.53846	0	0	0	1.36986				Spleen	4.16667	3.07692	7.04225	2.04082	1.36986	0
		Glomerulonephritis	80	52	56	34	27	27				Glomerulonephritis	83.3333	80	78.8732	34.6939	36.9863	36.9863				Heart	0	0	0	1.02041	0	0
		Histiocytic sarcoma	0	0	2	0	1	1				Histiocytic sarcoma	0	0	2.8169	0	1.36986	1.36986				Lymph Nodes	8.33333	4.61538	8.4507	5.10204	1.36986	0
		Hemangiosarcoma	0	0	0	1	0	0				Hemangiosarcoma	0	0	0	1.02041	0	0				Brain	0	0	0	1.02041	0	0
		Hydronephrosis	1	0	1	0	1	0				Hydronephrosis	1.04167	0	1.40845	0	1.36986	0				Thymus	4.16667	3.07692	2.8169	1.02041	0	0
		Lymphoid Infiltration	2	0	1	0	0	0				Lymphoid Infiltration	2.08333	0	1.40845	0	0	0				Pancreas	0	0	1.40845	0	0	0
		Interstitial inflammation	0	2	0	0	0	0				Interstitial inflammation	0	3.07692	0	0	0	0				Abdomen	0	0	0	0	0	1.36986
		Lymphoma	2	1	6	1	1	0				Lymphoma	2.08333	1.53846	8.4507	1.02041	1.36986	0				Mesentary Region	4.16667	0	2.8169	3.06122	0	0
		Mineralization	11	11	7	2	1	1				Mineralization	11.4583	16.9231	9.85915	2.04082	1.36986	1.36986				Salivary Glands	1.04167	0	0	0	0	0
		Neoplasia (no histology)	0	0	0	1	0	0				Neoplasia (no histology)	0	0	0	1.02041	0	0				Intestines	0	0	0	1.02041	0	1.36986
		Necrosis	0	0	0	0	1	1				Necrosis	0	0	0	0	1.36986	1.36986				Uterus	2.08333	1.53846	0	0	0	0
		Uremia	0	0	0	0	2	1				Uremia	0	0	0	0	2.73973	1.36986				Ovary	1.04167	1.53846	0	0	0	0
		Mesothelioma	0	0	0	1	0	0				Mesothelioma	0	0	0	1.02041	0	0			Adenoma	Liver	3.125	7.69231	12.6761	14.2857	15.0685	10.9589
	Adrenal gland	Adrenocortical carcinoma	0	0	0	7	3	8			Adrenal gland	Adrenocortical carcinoma	0	0	0	7.14286	4.10959	10.9589				Lung	1.04167	0	1.40845	16.3265	30.137	31.5068
		Adrenocortical adenoma	0	0	0	7	3	10				Adrenocortical adenoma	0	0	0	7.14286	4.10959	13.6986				Adrenal Gland	0	0	0	7.14286	4.10959	13.6986
		Histiocytic Sarcoma	0	0	0	0	0	1				Histiocytic Sarcoma	0	0	0	0	0	1.36986				Pituitary Gland/Brain	2.08333	0	2.8169	1.02041	0	0
		Necrosis (Adrenal Gland)	0	0	0	0	0	1				Necrosis (Adrenal Gland)	0	0	0	0	0	1.36986				Harderian Gland/Eye	0	0	0	0	0	1.36986
		Lymphoma	1	0	0	0	0	0				Lymphoma	1.04167	0	0	0	0	0			Hemangioma	Liver	0	0	0	0	1.36986	0
	Spleen	Amyloidosis	0	0	0	0	1	1			Spleen	Amyloidosis	0	0	0	0	1.36986	1.36986				Spleen	1.04167	0	0	0	0	0
		Adrenocortical carcinoma metastasis	0	0	0	0	0	1				Adrenocortical carcinoma metastasis	0	0	0	0	0	1.36986			Unidentified Neoplasms	Liver	0	0	0	1.02041	0	0
		Ectopic	0	0	0	0	0	1				Ectopic	0	0	0	0	0	1.36986				Lung	0	0	0	0	4.10959	0
		Hemangiosarcoma	1	0	0	0	0	1				Hemangiosarcoma	1.04167	0	0	0	0	1.36986				Kidney	0	0	0	1.02041	0	0
		Hemangioma	1	0	0	0	0	0				Hemangioma	1.04167	0	0	0	0	0				Heart	0	1.53846	0	0	0	0
		Histiocytic sarcoma	0	7	3	9	11	14				Histiocytic sarcoma	0	10.7692	4.22535	9.18367	15.0685	19.1781				Mesentary Region	2.08333	0	1.40845	0	1.36986	2.73973
		Lymphoid hyperplasia	1	0	1	0	0	0				Lymphoid hyperplasia	1.04167	0	1.40845	0	0	0			Lipidosis	Liver	7.29167	1.53846	5.6338	5.10204	10.9589	4.10959
		Lymphoma	4	2	5	2	1	0				Lymphoma	4.16667	3.07692	7.04225	2.04082	1.36986	0			Acidophilic Macrophage Pneumonia	Lung	10.4167	10.7692	14.0845	30.6122	27.3973	17.8082
		Peritonitis	0	0	1	0	0	0				Peritonitis	0	0	1.40845	0	0	0			Glomerulonephritis	Kidney	83.3333	80	78.8732	34.6939	36.9863	36.9863
		Soft tissue sarcoma	0	0	0	0	1	0				Soft tissue sarcoma	0	0	0	0	1.36986	0			Myocarditis	Heart	4.16667	4.61538	1.40845	3.06122	0	2.73973
	Heart	Amyloidosis	0	0	0	0	1	1			Heart	Amyloidosis	0	0	0	0	1.36986	1.36986			Ulcerative Dermatitis	Skin	27.0833	26.1538	14.0845	3.06122	5.47945	8.21918
		Arteritis	1	2	0	0	1	0				Arteritis	1.04167	3.07692	0	0	1.36986	0			Amyloidosis	Kidney	8.33333	7.69231	7.04225	11.2245	2.73973	6.84932
		Infiltration (mixed inflammatory cells)	2	2	1	0	0	0				Infiltration (mixed inflammatory cells)	2.08333	3.07692	1.40845	0	0	0				Spleen	0	0	0	0	1.36986	1.36986
		Fibrosis	0	0	0	1	0	1				Fibrosis	0	0	0	1.02041	0	1.36986				Heart	0	0	0	0	1.36986	1.36986
		Histiocytic sarcoma	0	0	0	0	0	1				Histiocytic sarcoma	0	0	0	0	0	1.36986			Mineralization	Liver	0	0	1.40845	0	0	0
		Lymphoma	0	0	0	1	0	0				Lymphoma	0	0	0	1.02041	0	0				Kidney	11.4583	16.9231	9.85915	2.04082	1.36986	1.36986
		Mineralization	4	3	2	4	1	0				Mineralization	4.16667	4.61538	2.8169	4.08163	1.36986	0				Heart	4.16667	4.61538	2.8169	4.08163	1.36986	0
		Myocarditis	4	3	1	3	0	2				Myocarditis	4.16667	4.61538	1.40845	3.06122	0	2.73973				Brain	0	1.53846	0	0	0	0
		Neoplasia	0	1	0	0	0	0				Neoplasia	0	1.53846	0	0	0	0			Arteritis	Liver	0	1.53846	0	0	0	0
		Thrombus	1	1	0	0	0	1				Thrombus	1.04167	1.53846	0	0	0	1.36986				Kidney	0	3.07692	0	1.02041	0	0
	Lymph nodes	Histiocytic sarcoma	0	1	1	0	3	0			Lymph nodes	Histiocytic sarcoma	0	1.53846	1.40845	0	4.10959	0				Heart	1.04167	3.07692	0	0	1.36986	0
		Hemorrhage	0	0	0	2	0	0				Hemorrhage	0	0	0	2.04082	0	0				Brain	1.04167	7.69231	1.40845	0	1.36986	1.36986
		Lymphoid hyperplasia	0	0	2	0	0	1				Inflamed	0	0	2.8169	0	0	1.36986				Head	2.08333	4.61538	1.40845	2.04082	1.36986	2.73973
		Soft tissue sarcoma	1	0	0	0	0	0				Soft tissue sarcoma	1.04167	0	0	0	0	0				Spine	0	0	1.40845	0	0	0
		Lymphoma	8	3	6	5	1	0				Lymphoma	8.33333	4.61538	8.4507	5.10204	1.36986	0				Mesentary Region	0	1.53846	0	0	0	0
	Brain	Arteritis	1	5	1	0	1	1			Brain	Arteritis	1.04167	7.69231	1.40845	0	1.36986	1.36986			Cyst	Liver	0	1.53846	0	3.06122	2.73973	0
		Pituitary gland adenoma	2	0	2	1	0	0				Pituitary gland adenoma	2.08333	0	2.8169	1.02041	0	0				Kidney	0	0	0	1.02041	0	4.10959
		Pituitary gland hyperplasia	0	0	1	0	0	0				Pituitary gland hyperplasia	0	0	1.40845	0	0	0				Pancreas	0	0	1.40845	1.02041	1.36986	0
		Infiltration (mixed inflammatory cells)	0	2	0	0	0	0				Infiltration (mixed inflammatory cells)	0	3.07692	0	0	0	0				Uterus	1.04167	0	0	0	0	0
		Infiltration (lymphocytes)	0	0	1	0	0	0				Infiltration (lymphocytes)	0	0	1.40845	0	0	0				Ovary	7.29167	4.61538	5.6338	0	0	0
		Leptomeningeal squamous cyst	0	1	0	0	0	0				Leptomeningeal squamous cyst	0	1.53846	0	0	0	0			Necrosis	Liver	2.08333	3.07692	7.04225	10.2041	9.58904	4.10959
		Lymphoma	0	0	0	1	0	0				Lymphoma	0	0	0	1.02041	0	0				Lung	0	0	0	0	0	1.36986
		Malacia	0	0	0	1	0	0				Malacia	0	0	0	1.02041	0	0				Kidney	0	0	0	0	1.36986	1.36986
		Meningioma	1	0	1	0	0	0				Meningioma	1.04167	0	1.40845	0	0	0				Pancreas	0	0	0	1.02041	0	0
		Mineralization	0	1	0	0	0	0				Mineralization	0	1.53846	0	0	0	0				Seminal Vesicles	0	0	0	1.02041	0	0
	Thymus	Lymphoma	4	2	2	1	0	0			Thymus	Lymphoma	4.16667	3.07692	2.8169	1.02041	0	0			Fibrosis	Liver	1.04167	0	0	1.02041	0	0
	Eye	Harderian gland carcinoma	2	1	0	5	1	0			Eye	Harderian gland carcinoma	2.08333	1.53846	0	5.10204	1.36986	0				Kidney	1.04167	1.53846	0	0	0	1.36986
		Harderian gland adenoma	0	0	0	0	0	1				Harderian gland adenoma	0	0	0	0	0	1.36986			Prolapse	Vulva	1.04167	0	0	0	0	0
	Skin	Hyperkeratosis	0	0	0	1	0	0			Skin	Hyperkeratosis	0	0	0	1.02041	0	0				Penis	0	0	0	1.02041	4.10959	8.21918
		Hair Follicle Tumor	0	0	0	1	0	0				Hair Follicle Tumor	0	0	0	1.02041	0	0				Rectum	6.25	3.07692	8.4507	0	0	0
		Infiltration (mixed inflammatory cells)	0	0	0	0	2	0				Infiltration (mixed inflammatory cells)	0	0	0	0	2.73973	0			Average Incidence of Top Diseases		2.67066	2.74959	2.727	2.97438	3.10405	3.11862
		Ulcerative dermatitis	26	17	10	3	4	6				Ulcerative dermatitis	27.0833	26.1538	14.0845	3.06122	5.47945	8.21918
	Spine	Disc protrusion	0	0	1	0	0	0			Spine	Disc protrusion	0	0	1.40845	0	0	0
		Osteosarcoma	0	0	1	0	0	0				Osteosarcoma	0	0	1.40845	0	0	0
		Histiocytic sarcoma	3	2	4	0	0	1				Histiocytic sarcoma	3.125	3.07692	5.6338	0	0	1.36986
		Arteritis	0	0	1	0	0	0				Arteritis	0	0	1.40845	0	0	0
	Pancreas	Atrophy	0	0	1	0	0	0			Pancreas	Atrophy	0	0	1.40845	0	0	0
		Cyst	0	0	1	1	1	0				Cyst	0	0	1.40845	1.02041	1.36986	0
		Infiltration (mononuclear cells)	0	0	1	0	0	0				Infiltration (mononuclear cells)	0	0	1.40845	0	0	0
		Mesothelioma	0	0	0	1	0	1				Mesothelioma	0	0	0	1.02041	0	1.36986
		Necrosis	0	0	0	1	0	0				Necrosis	0	0	0	1.02041	0	0
		Lymphoma	0	0	1	0	0	0				Lymphoma	0	0	1.40845	0	0	0
		Pancreatitis	0	1	0	0	0	0				Pancreatitis	0	1.53846	0	0	0	0
		Steatitis	0	0	0	1	0	0				Steatitis	0	0	0	1.02041	0	0
		Histiocytic sarcoma	0	0	0	0	0	1				Histiocytic sarcoma	0	0	0	0	0	1.36986
	Head	Arteritis	2	3	1	2	1	2			Head	Arteritis	2.08333	4.61538	1.40845	2.04082	1.36986	2.73973
		Soft tissue sarcoma	1	0	0	0	0	0				Soft tissue sarcoma	1.04167	0	0	0	0	0
	Abdominal Cavity	Mesothelioma	0	0	0	1	0	1			Abdominal Cavity	Mesothelioma	0	0	0	1.02041	0	1.36986
		Lymphoma	0	0	0	0	0	1				Lymphoma	0	0	0	0	0	1.36986
	Mesentary Region	Arteritis	0	1	0	0	0	0			Mesentary Region	Arteritis	0	1.53846	0	0	0	0
		Lymphoma (in Fat)	4	0	2	3	0	0				Lymphoma (in Fat)	4.16667	0	2.8169	3.06122	0	0
		Hemangiosarcoma (in Fat)	0	0	0	1	0	0				Hemangiosarcoma (in Fat)	0	0	0	1.02041	0	0
		Soft tissue sarcoma (in Fat)	0	0	0	1	1	0				Soft tissue sarcoma (in Fat)	0	0	0	1.02041	1.36986	0
		Mass (Inspissated Fat/Unknown Mass)	2	0	1	0	1	2				Mass (Inspissated Fat/Unknown Mass)	2.08333	0	1.40845	0	1.36986	2.73973
	Inguinal region	Soft tissue sarcoma	0	0	0	0	1	0			Inguinal region	Soft tissue sarcoma	0	0	0	0	1.36986	0
	Salivary Glands	Lymphoma	1	0	0	0	0	0			Salivary Glands	Lymphoma	1.04167	0	0	0	0	0
	Intestines	Carcinoma	0	1	0	0	0	0			Intestines	Carcinoma	0	1.53846	0	0	0	0
		Ileum	0	0	1	0	0	0				Ileum	0	0	1.40845	0	0	0
		Lymphoma	0	0	0	1	0	1				Lymphoma	0	0	0	1.02041	0	1.36986
		Peritonitis	0	0	0	1	0	0				Peritonitis	0	0	0	1.02041	0	0
	Seminal vesicles	Expanded by eosinophilic material	0	0	0	4	3	0			Seminal vesicles	Expanded by eosinophilic material	0	0	0	4.08163	4.10959	0
		Hemorrhage	0	0	0	2	2	1				Hemorrhage	0	0	0	2.04082	2.73973	1.36986
		Hernia	0	0	0	1	0	0				Hernia	0	0	0	1.02041	0	0
		Necrosis	0	0	0	1	0	0				Necrosis	0	0	0	1.02041	0	0
		Mesothelioma	0	0	0	1	0	0				Mesothelioma	0	0	0	1.02041	0	0
		Vesiculitis	0	0	0	2	0	2				Vesiculitis	0	0	0	2.04082	0	2.73973
		Soft tissue sarcoma	0	0	0	0	1	1				Soft tissue sarcoma	0	0	0	0	1.36986	1.36986
		Carcinoma	0	0	0	0	1	0				Carcinoma	0	0	0	0	1.36986	0
	Testis	Histiocytic sarcoma	0	0	0	0	0	1			Testis	Histiocytic sarcoma	0	0	0	0	0	1.36986
	Vulva	Prolapse	1	0	0	0	0	0			Vulva	Prolapse	1.04167	0	0	0	0	0
	Penis	Prolapse	0	0	0	1	3	6			Penis	Prolapse	0	0	0	1.02041	4.10959	8.21918
	Uterus	Endometrial Cysts	1	0	0	0	0	0			Uterus	Endometrial Cysts	1.04167	0	0	0	0	0
		Hyperplasia	2	2	1	0	0	0				Hyperplasia	2.08333	3.07692	1.40845	0	0	0
		Lymphoma	2	1	0	0	0	0				Lymphoma	2.08333	1.53846	0	0	0	0
	Urethra	Blockage (Cystitis)	0	0	0	8	8	16			Urethra	Blockage (Cystitis)	0	0	0	8.16327	10.9589	21.9178
	Ovary	Cyst	7	3	4	0	0	0			Ovary	Cyst	7.29167	4.61538	5.6338	0	0	0
		Hematoma	1	0	0	0	0	0				Hematoma	1.04167	0	0	0	0	0
		Lymphoma	1	1	0	0	0	0				Lymphoma	1.04167	1.53846	0	0	0	0
	Prepuce	Eosinophilic Proteinaceous material	0	0	0	1	0	0			Prepuce	Eosinophilic Proteinaceous material	0	0	0	1.02041	0	0
	Perineum	Hernia	1	0	0	0	0	0			Perineum	Hernia	1.04167	0	0	0	0	0
	Urinary bladder	Leiomyosarcoma	0	1	0	0	0	0			Urinary bladder	Leiomyosarcoma	0	1.53846	0	0	0	0
	Rectum	Prolapse	6	2	6	0	0	0			Rectum	Prolapse	6.25	3.07692	8.4507	0	0	0
	Stomach	Infiltration (mixed inflammatory cells)	0	0	0	0	0	1			Stomach	Infiltration (mixed inflammatory cells)	0	0	0	0	0	1.36986
		Myotic Gastritis	0	1	0	0	0	0				Myotic Gastritis	0	1.53846	0	0	0	0
		Hyperkeratosis	1	0	0	0	0	0				Hyperkeratosis	1.04167	0	0	0	0	0
		Gastric ulceration	0	1	0	0	0	1				Gastric ulceration	0	1.53846	0	0	0	1.36986
	Teeth	Maloclussion	0	0	0	0	2	1			Teeth	Maloclussion	0	0	0	0	2.73973	1.36986
	Tail	Hemangioma	0	0	0	0	1	0			Tail	Hemangioma	0	0	0	0	1.36986	0
											Average Incidence of any Disease		1.74753	1.86235	1.86249	2.0811	2.12689	2.21702

### Sheet: Table S7 Statistics for Fig. 5B
Table S7: Fishers Exact Test for Disease Differences for Figure 5B (contingency table 2x2)
Significant results p<0.05, colored in green.
AL vs TRF and Female vs Male	N without disease	N with disease	Fisher exact test p-value	Significance
Liver - Hepatocellular adenoma
Male AL vs:	84	14
Male TRF12h	62	11	>0.9999	ns
Male TRF08h	65	8	0.6459	ns
Female AL vs:	93	3
Female TRF12h	60	5	0.2703	ns
Female TRF08h	62	9	0.0303	*
All females vs:	215	17
All males	211	33	0.0356	*
Liver - Hemangiosarcoma
Male AL vs:	94	4
Male TRF12h	73	0	0.1367	ns
Male TRF08h	72	1	0.3946	ns
Female AL vs:	95	1
Female TRF12h	65	0	>0.9999	ns
Female TRF08h	71	0	>0.9999	ns
All females vs:	231	1
All males	239	5	0.2167	ns
Liver - Hepatocellular carcinoma
Male AL vs:	72	26
Male TRF12h	54	19	0.9999	ns
Male TRF08h	59	14	0.2795	ns
Female AL vs:	90	6
Female TRF12h	63	2	0.4758	ns
Female TRF08h	64	7	0.3995	ns
All females vs:	217	15
All males	185	59	<0.0001	****
Liver - Histiocytic sarcoma
Male AL vs:	79	19
Male TRF12h	51	22	0.1081	ns
Male TRF08h	50	23	0.0752	ns
Female AL vs:	88	8
Female TRF12h	57	8	0.4315	ns
Female TRF08h	66	5	>0.9999	ns
All females vs:	211	21
All males	180	64	<0.0001	****
Liver - Lymphoma
Male AL vs:	96	2
Male TRF12h	72	1	>0.9999	ns
Male TRF08h	73	0	0.5078	ns
Female AL vs:	92	4
Female TRF12h	63	2	>0.9999	ns
Female TRF08h	67	4	0.724	ns
All females vs:	222	10
All males	241	3	0.0491	*
Lung - Acidophilic macrophage pneumonia
Male AL vs:	68	30
Male TRF12h	53	20	0.7346	ns
Male TRF08h	60	13	0.0744	ns
Female AL vs:	86	10
Female TRF12h	58	7	>0.9999	ns
Female TRF08h	61	10	0.4807	ns
All females vs:	205	27
All males	181	63	<0.0001	****
Lung - Bronchioloalveolar carcinoma
Male AL vs:	88	17
Male TRF12h	61	12	0.2544	ns
Male TRF08h	63	10	0.4833	ns
Female AL vs:	96	0
Female TRF12h	64	1	0.4037	ns
Female TRF08h	70	1	0.4251	ns
All females vs:	230	2
All males	205	39	<0.0001	****
Lung - Bronchioloalveolar adenoma
Male AL vs:	82	16
Male TRF12h	51	22	0.0407	*
Male TRF08h	50	23	0.0265	*
Female AL vs:	95	1
Female TRF12h	65	0	>0.9999	ns
Female TRF08h	71	1	>0.9999	ns
All females vs:	230	2
All males	183	61	<0.0001	****
Lung - Histiocytic sarcoma
Male AL vs:	87	11
Male TRF12h	67	6	0.6106	ns
Male TRF08h	62	11	0.4946	ns
Female AL vs:	95	1
Female TRF12h	63	2	0.5658	ns
Female TRF08h	70	1	>0.9999	ns
All females vs:	228	4
All males	216	28	<0.0001	****
Lung - Lymphoma
Male AL vs:	97	1
Male TRF12h	72	1	>0.9999	ns
Male TRF08h	73	0	>0.9999	ns
Female AL vs:	93	3
Female TRF12h	65	0	0.2733	ns
Female TRF08h	68	3	0.6999	ns
All females vs:	226	6
All males	242	2	0.1663	ns
Kidney - Amyloidosis
Male AL vs:	87	11
Male TRF12h	71	2	0.0439	*
Male TRF08h	68	5	0.4297	ns
Female AL vs:	88	8
Female TRF12h	60	5	>0.9999	ns
Female TRF08h	66	5	>0.9999	ns
All females vs:	214	18
All males	226	18	>0.9999	ns
Kidney - Glomerulonephritis
Male AL vs:	64	34
Male TRF12h	46	27	0.8719	ns
Male TRF08h	46	27	0.8719	ns
Female AL vs:	16	80
Female TRF12h	13	52	0.677	ns
Female TRF08h	15	56	0.547	ns
All females vs:	44	188
All males	156	88	<0.0001	****
Kidney - Histiocytic sarcoma
Male AL vs:	98	0
Male TRF12h	72	1	0.4269	ns
Male TRF08h	72	1	0.4269	ns
Female AL vs:	96	0
Female TRF12h	65	0	>0.9999	ns
Female TRF08h	69	2	0.1793	ns
All females vs:	230	2
All males	242	2	>0.9999	ns
Kidney - Lymphoma
Male AL vs:	97	1
Male TRF12h	72	1	>0.9999	ns
Male TRF08h	73	0	>0.9999	ns
Female AL vs:	94	2
Female TRF12h	64	1	>0.9999	ns
Female TRF08h	65	6	0.073	ns
All females vs:	223	9
All males	242	2	0.0325	*
Spleen - Histiocytic sarcoma
Male AL vs:	89	9
Male TRF12h	62	11	0.3361	ns
Male TRF08h	59	14	0.0711	ns
Female AL vs:	96	0
Female TRF12h	58	7	0.0014	**
Female TRF08h	68	3	0.075	ns
All females vs:	222	10
All males	208	34	0.0002	***
Spleen - Lymphoma
Male AL vs:	96	2
Male TRF12h	72	1	>0.9999	ns
Male TRF08h	73	0	0.5078	ns
Female AL vs:	92	4
Female TRF12h	63	2	>0.9999	ns
Female TRF08h	66	5	0.4974	ns
All females vs:	221	11
All males	239	3	0.0296	*
